# A recent domestication event in *Penicillium biforme,* independent of the emblematic cheese mold *P. camemberti*

**DOI:** 10.64898/2026.07.27.740988

**Authors:** Samuel O’ Donnell, Gabriela Rezende, Jean-Philippe Vernadet, Alodie Snirc, Amandine Labat, Monika Coton, Elisabeth Poirier, Baris Weber, Jörg-Peter Schnitzler, Tatiana Giraud, Jeanne Ropars

**Affiliations:** Universite Paris-Saclay, CNRS, AgroParisTech, Ecologie Société Evolution, 91190 Gif-sur-Yvette, France; Universite Brest, Laboratoire Universitaire de Biodiversité et Ecologie Microbienne, F-29280 Plouzané, France; Research Unit Environmental Simulation, Helmholtz Munich, D-85764 Neuherberg, Germany; Ecosystem Physiology, Faculty of Environment and Natural Resources, University Freiburg, D-79110 Freiburg, Germany; Department of Plant Pathology, University of Wisconsin-Madison, Madison, WI 53706, USA; Quadram Institute Bioscience, Norwich Research Park, Norwich, NR4 7UQ, UK

**Keywords:** domestication, horizontal gene transfer, *Penicillium camemberti*, human-made environments, structural variants

## Abstract

Domestication of molds for cheese production has repeatedly shaped *Penicillium* fungi, most notably giving rise to the emblematic *P. camemberti* lineage, derived from *P. biforme.* Here, we identified a new *P. biforme* lineage, named *cheesy,* likely selected from *P. biforme* for food fermentation, including cheese and sausage production. This lineage exhibits evidence of a severe bottleneck, with little nucleotide polymorphism and a single mating type. The *cheesy* lineage has evolved advantageous traits for cheesemaking: compared to other *P. biforme* strains and its wild relative *P. fuscoglaucum,* it displays faster growth on cheese, galactose and lactose media, higher sporulation and germination rates on cheese, elevated lipolytic activity, enhanced inhibition capacities, and produced specific volatile organic compounds. Additionally, *P. camemberti* and *P. biforme cheesy* differ in their content of *Starship* mobile elements, acquired through horizontal transfers. These elements carry cargo genes potentially relevant for adaptation to cheese. Notably, the *cheesy* lineage has acquired a 20 kb *Starship* element (*Rattus*), nested within a much larger 160 kb *Starship (Bilge),* and carrying cargo genes with predicted functions involved in antagonistic interactions among micro-organisms.

**Significance:**

- We identified a new *Penicillium biforme* lineage, named *cheesy*, which was likely selected from *P. biforme* for food fermentation (cheese and sausage), genetically and phenotypically different from the emblematic *P. camemberti* lineage. This lineage suffered from a severe bottleneck, displaying very little nucleotide polymorphism and a single mating type.
- This newly identified lineage has evolved advantageous traits for cheesemaking; compared to other *P. biforme* strains and its wild relative *P. fuscoglaucum,* it displayed faster growth on cheese, galactose and lactose media, higher sporulation and germination rates on cheese, higher lipolytic activity, better inhibition capacities and specific volatile organic compounds.
- *Penicillium camemberti* and *P. biforme cheesy* also differed by their content in *Starship* mobile elements, acquired through horizontal transfers, and carrying cargo genes potentially relevant for adaptation to cheese.
- Notably, the *cheesy* lineage has acquired a specific 20 kb *Starship* nested within a much larger 160 kb *Starship*, and likely involved in antagonistic interactions.
