## Supplementary material for "A recent domestication event in *Penicillium biforme,* independent of the emblematic cheese mold *P. camemberti*": Strain information

### Sheet: TableX_InfoStrains
Strain	Other name (other collection)	Origin	Milk	Environment	Country	Year	Species	Cluster	isolation_class	#captain	MAT	Used in phentoypic tests	genome size (raw)	genome size (contig>1000)	Genome sequenced in that paper	Genomes already available	Accession number	Sequencing technology
ESE00063	LCP06701	Ice		non cheese	Svalbard, Norway		Penicillium biforme	cheesy	environment	21	2		90	1380	SRR12641515	x	SAMN47549629	Illumina HiSeq 2500
ESE00087		Harbison cheese	pasteurized cow milk	cheese	UK	2018	Penicillium biforme	cheesy	cheese	29	2		90	1257	SRR12641495	x	SAMN16094574	Illumina HiSeq 2500
ESE00089		Bayley hazen blue cheese	raw cow milk	cheese	UK	2018	Penicillium biforme	cheesy	cheese	29	2		108	1463	SRR12641494	x	SAMN16094575	Illumina HiSeq 2500
ESE00151		Dried sausage		non cheese	France	2018	Penicillium biforme	cheesy	meat	22	2		98	1492	SRR12641485	x	SAMN16094583	Illumina HiSeq 2500
ESE00156		Dried sausage Coppa		non cheese	France	2018	Penicillium biforme	cheesy	meat	23	2		70	1176	SRR12641481	x	SAMN16094587	Illumina HiSeq 2500
ESE00157		Dried sausage		non cheese	France	2018	Penicillium biforme	cheesy	meat	23	2		64	1290	SRR12641479	x	SAMN16094588	Illumina HiSeq 2500
ESE00158		Dried sausage		non cheese	France	2018	Penicillium biforme	cheesy	meat	24	2	x	112	1585	SRR12641478	x	SAMN16094589	Illumina HiSeq 2500
ESE00160		Cantal jeune	raw cow milk	cheese	France	2018	Penicillium biforme	cheesy	cheese	24	2	x	133	2231	SRR32938814	x	SAMN47549582	NextSeq 500
ESE00207		Dried sausage		non cheese	France		Penicillium biforme	cheesy	meat	24	2	x	103	1294	SRR12641477	x	SAMN16094590	Illumina HiSeq 2500
ESE00211		Dried sausage		non cheese	France		Penicillium biforme	cheesy	meat	23	2	x	120	1807	SRR12641476	x	SAMN16094591	Illumina HiSeq 2500
ESE00217	LCP05639	Saint Marcellin	sheep milk	cheese	France		Penicillium biforme	cheesy	cheese	24	2	x	254	2809	SRR12641525	x	SAMN16094547	Illumina HiSeq 2500
ESE00239	UBOCC-A-112053	Blue veined cheese		cheese			Penicillium biforme	cheesy	cheese	21	2	x	215	2955	SRR12641508	x	SAMN16094562	Illumina HiSeq 2500
ESE00282		Brie black	cow milk	cheese	France		Penicillium biforme	cheesy	cheese	26	2	x	254	2777	SRR32938813	x	SAMN47549583	NextSeq 500
ESE00993		Huetor	cow milk	cheese	Spain		Penicillium biforme	cheesy	cheese	21	2	x	64	1317	SRR32938752	x	SAMN47549590	Illumina NovaSeq 6000
ESE01262		Selles sur cher AOP	goat milk	cheese	France	2020	Penicillium biforme	cheesy	cheese	28	2	x	126	1941	SRR32938812	x	SAMN47549592	Illumina NovaSeq 6000
ESE01543		Crottin de Chavignol	raw goat milk	cheese	France		Penicillium biforme	cheesy	cheese	21	2	x	182	2453	SRR32938798	x	SAMN47549605	Illumina NovaSeq 6000
ESE01594		Ossau Iraty	pasteurized milk	cheese	France		Penicillium biforme	cheesy	cheese	22	2		163	1884	SRR32938790	x	SAMN47549612	Illumina NovaSeq 6000
ESE01900		Chabichou du Poitou	raw goat milk	cheese	chevre		Penicillium biforme	cheesy	cheese	24	2		162	2404				Illumina PE150 Novaseq 6000
ESE00018		Pave de Sologne	raw goat milk	cheese	France	2018	Penicillium biforme	natural	cheese	23	2		64	1172	SRR12641499	x	SAMN16094570	Illumina HiSeq 2500
ESE00021	LMA421	Farm milk		cheese	Quebec, Canada		Penicillium biforme	natural	environment	32	2		72	1237	SRR12641514	x	SAMN16094557	Illumina HiSeq 2500
ESE00023		Moulis cheese	mix goat/sheep pasteurized	cheese	France	2018	Penicillium biforme	natural	cheese	31	2		66	1364	SRR12641497	x	SAMN16094572	Illumina HiSeq 2500
ESE00086		Tomme	raw cow milk	cheese	France	2018	Penicillium biforme	natural	cheese	17	2		99	1652	SRR12641496	x	SAMN16094573	Illumina HiSeq 2500
ESE00095		Ossau Iraty matured for 12 months	raw sheep milk	cheese	France	2018	Penicillium biforme	natural	cheese	23	1		1622		SRR12641492	x	SAMN16094577	Illumina HiSeq 2500
ESE00125		Tomme same cheese as ESE00126	mix goat/sheep pasteurized	cheese	France	2018	Penicillium biforme	natural	cheese	29	2		70	1306	SRR12641489	x	SAMN16094579	Illumina HiSeq 2500
ESE00126		Tomme same cheese as ESE00125	mix goat/sheep pasteurized	cheese	France	2018	Penicillium biforme	natural	cheese	29	1		1380		SRR12641488	x	SAMN16094580	Illumina HiSeq 2500
ESE00137		Tomme Pyrenees	sheep milk	cheese	France	2018	Penicillium biforme	natural	cheese	19	2		110	1394	SRR12641487	x	SAMN16094581	Illumina HiSeq 2500
ESE00139		Lescun cheese	cow milk	cheese	Switzerland	2018	Penicillium biforme	natural	cheese	17	2		94	1330	SRR12641486	x	SAMN16094582	Illumina HiSeq 2500
ESE00154		Bread		non cheese		2018	Penicillium biforme	natural	contaminant	22	1		1218	28	SRR12641483	x	SAMN16094585	Illumina HiSeq 2500
ESE00202	LCP06620	Sausage		non cheese	Germany		Penicillium biforme	natural	meat	27	2		84	1324	SRR12641521	x	SAMN16094550	Illumina HiSeq 2500
ESE00213	LCP05529	French cheese		cheese	France		Penicillium biforme	natural	cheese	28	2		227	2956	SRR12641535	x	SAMN16094529	Illumina HiSeq 2500
ESE00215	LCP05531	Leaf litter		non cheese			Penicillium biforme	natural	environment	29	1	x	997		SRR12641526	x	SAMN16094546	Illumina HiSeq 2500
ESE00222	LCP05496	Atmosphere		non cheese	France		Penicillium biforme	natural	environment	15	2	x	252	3199	SRR12641528	x	SAMN16094544	Illumina HiSeq 2500
ESE00223	UBOCC-A-112050	Blue veined cheese		cheese			Penicillium biforme	natural	cheese	29	2		232	3199	SRR12641509	x	SAMN16094561	Illumina HiSeq 2500
ESE00228	UBOCC-A-112059	Blue veined cheese		cheese			Penicillium biforme	natural	cheese	15	2		183	3330	SRR12641507	x	SAMN16094563	Illumina HiSeq 2500
ESE00241	UBOCC-A-116003	Hard cheese		cheese	France		Penicillium biforme	natural	cheese	15	2		236	3164	SRR12641500	x	SAMN16094569	Illumina HiSeq 2500
ESE00283		Tomme Brebis Alpes	sheep milk	cheese	France		Penicillium biforme	natural	cheese	29	1	x	1808	2	SRR32938802	x	SAMN47549584	NextSeq 500
ESE00381		Morbier	cow milk	cheese	France		Penicillium biforme	natural	cheese	17	2		255	4042	SRR32938791	x	SAMN47549585	NextSeq 500
ESE00418		Lactofermented cucumber		non cheese	France		Penicillium biforme	natural	contaminant	30	2	x	143	1911	SRR32938780	x	SAMN47549586	NextSeq 500
ESE00553		Tomme		cheese			Penicillium biforme	natural	cheese	31	2	x	269	3309	SRR32938760	x	SAMN47549588	Illumina NovaSeq 6000
ESE00960		Rogue river blue	pasteurized cow milk	cheese	USA	2019	Penicillium biforme	natural	cheese	27	1		2487	2	SRR32938753	x	SAMN47549589	Illumina NovaSeq 6000
ESE01218		Ferme des Boyes, Menuires	raw sheep milk	cheese	France	2020	Penicillium biforme	natural	cheese	20	1		1728		SRR32938751	x	SAMN47549591	Illumina NovaSeq 6000
ESE01384		Tome du Berry with truffles	raw cow milk	cheese		2021	Penicillium biforme	natural	cheese	20	2		133	2315	SRR32938811	x	SAMN47549593	Illumina NovaSeq 6000
ESE01393		Fabrication producer D		non cheese	France	2021	Penicillium biforme	natural	environment	17	2		195	3021	SRR32938810	x	SAMN47549594	Illumina NovaSeq 6000
ESE01397		Hay producer D		non cheese	France	2021	Penicillium biforme	natural	environment	24	1		2735	2	SRR32938809	x	SAMN47549595	Illumina NovaSeq 6000
ESE01400		Tomme Pyrenees producer A	raw sheep milk	cheese	France	2021	Penicillium biforme	natural	cheese	21	2	x	417	5929	SRR32938808	x	SAMN47549596	Illumina NovaSeq 6000
ESE01413		Tomme Pyrenees producer B	raw sheep milk	cheese	France	2021	Penicillium biforme	natural	cheese	21	2	x	316	4950	SRR32938807	x	SAMN47549597	Illumina NovaSeq 6000
ESE01417		Tomme Pyrenees producer C	raw sheep milk	cheese	France	2021	Penicillium biforme	natural	cheese	17	2	x	337	5675	SRR32938806	x	SAMN47549598	Illumina NovaSeq 6000
ESE01435		Tomme Pyrenees producer B	raw sheep milk	cheese	France	2021	Penicillium biforme	natural	cheese	26	2		287	4181	SRR32938805	x	SAMN47549599	Illumina NovaSeq 6000
ESE01449		Erzincan Mandira cheese	raw sheep milk	cheese	Turkey	2021	Penicillium biforme	natural	cheese	26	1		5036	2	SRR32938804	x	SAMN47549600	Illumina NovaSeq 6000
ESE01521		Caerphilly A	raw cow milk	cheese	UK		Penicillium biforme	natural	cheese	29	2		164	1973	SRR32938803	x	SAMN47549601	Illumina NovaSeq 6000
ESE01522		Caerphilly A	raw cow milk	cheese	UK		Penicillium biforme	natural	cheese	31	2		148	2193	SRR32938801	x	SAMN47549602	Illumina NovaSeq 6000
ESE01527		Caerphilly B	raw cow milk	cheese	UK		Penicillium biforme	natural	cheese	22	1		2370		SRR32938800	x	SAMN47549603	Illumina NovaSeq 6000
ESE01535		Cuesta blue	raw cow milk	cheese	Brazil		Penicillium biforme	natural	cheese	16	2		254	3113	SRR32938799	x	SAMN47549604	Illumina NovaSeq 6000
ESE01564		Crottin de Chavignol G	raw goat milk	cheese	France		Penicillium biforme	natural	cheese	18	2		189	3104	SRR32938797	x	SAMN47549606	Illumina NovaSeq 6000
ESE01567		Picodon	raw goat milk	cheese	France		Penicillium biforme	natural	cheese	32	2	x	198	2668	SRR32938796	x	SAMN47549607	Illumina NovaSeq 6000
ESE01587		Cheese salting cayola	raw sheep milk	cheese	France	2021	Penicillium biforme	natural	cheese	21	1		3218		SRR32938795	x	SAMN47549608	Illumina NovaSeq 6000
ESE01589		Ossau Iraty	pasteurized milk	cheese	France		Penicillium biforme	natural	cheese	25	1		3186		SRR32938794	x	SAMN47549609	Illumina NovaSeq 6000
ESE01590		Ossau Iraty	raw milk	cheese	France		Penicillium biforme	natural	cheese	24	1	x	3408		SRR32938793	x	SAMN47549610	Illumina NovaSeq 6000
ESE01592		Tomme Savoie	pasteurized milk	cheese	France		Penicillium biforme	natural	cheese	20	1		2898	64	SRR32938792	x	SAMN47549611	Illumina NovaSeq 6000
ESE01607		Tomme Bebis	raw sheep milk	cheese	France	2021	Penicillium biforme	natural	cheese	27	1		3085		SRR32938789	x	SAMN47549613	Illumina NovaSeq 6000
ESE01617		Salting board cayolar	raw sheep milk	non cheese	France	2021	Penicillium biforme	natural	cheese	21	2		187	2410	SRR32938788	x	SAMN47549614	Illumina NovaSeq 6000
ESE01619		Unrippened cheese rind, producer A	raw sheep milk	cheese	France	2021	Penicillium biforme	natural	cheese	20	1		2124	30	SRR32938787	x	SAMN47549615	Illumina NovaSeq 6000
ESE01623		Unrippened cheese rind, producer A	raw sheep milk	cheese	France	2021	Penicillium biforme	natural	cheese	16	2		171	2358	SRR32938786	x	SAMN47549616	Illumina NovaSeq 6000
ESE01635		Tomme Brebis producer B	raw sheep milk	cheese	France	2021	Penicillium biforme	natural	cheese	23	2		186	2182	SRR32938784	x	SAMN47549618	Illumina NovaSeq 6000
ESE01653		Fresh sheep cheese, producer A	raw sheep milk	cheese	France	2021	Penicillium biforme	natural	cheese	16	2		150	2198	SRR32938782	x	SAMN47549620	Illumina NovaSeq 6000
ESE01670		Tarentaise cheese - cooked pressed Abondance type	raw cow milk	cheese	USA		Penicillium biforme	natural	cheese	23	2		156	2228	SRR32938781	x	SAMN47549621	Illumina NovaSeq 6000
ESE01696		Stockinghall - clothbound cheddar coated in lard and cheesecloth	pasteurized cow milk	cheese	USA		Penicillium biforme	natural	cheese	29	2		223	2759	SRR32938779	x	SAMN47549622	Illumina NovaSeq 6000
ESE01841		Hard goat cheese (clouthbound using lard rendered from pigs)	pasteurized goat milk	cheese	USA		Penicillium biforme	natural	cheese	15	2		227	2923				Illumina NovaSeq 6000
ESE01892		Samson with flowers	cow milk	cheese	Belgium	2023	Penicillium biforme	natural	cheese	22	1		2868	46				Illumina NovaSeq 6000
ESE01960			raw cow milk	cheese			Penicillium biforme	natural	NA	32	2		178	2600				Illumina NovaSeq 6000
ESE02085		Castelmagno blue		cheese			Penicillium biforme	natural	cheese	30	1		2859	2				Illumina NovaSeq 6000
ESE02102		Manchego Bio	raw goat milk	cheese	Spain		Penicillium biforme	natural	cheese	25	1		2788					Illumina NovaSeq 6000
ESE02164		Crottin	raw goat milk	cheese	France		Penicillium biforme	natural	cheese	29	1		2563	2				Illumina NovaSeq 6000
ESE02184		Tomme Basque	raw sheep milk	cheese	France	2024	Penicillium biforme	natural	cheese	23	2		161	2299				Illumina NovaSeq 6000
ESE02190		Goat cheese with blue spots	goat milk	cheese	France	2024	Penicillium biforme	natural	cheese	27	1		2338	62				Illumina NovaSeq 6000
ESE00243	UBOCC-A-113052	Cheese		cheese			Penicillium camemberti var. camemberti	cam	cheese	19	2		46	1040	SRR12641506	x	SAMN16094564	Illumina HiSeq 2500
ESE00244	UBOCC-A-113059	Unknown		??			Penicillium camemberti var. camemberti	cam	NA	21	2		72	1208	SRR12641501	x	SAMN16094568	Illumina HiSeq 2500
ESE00245	UBOCC-A-108097/LCP3054	Saint Marcellin	raw cow milk	cheese			Penicillium camemberti var. caseifulvum	casei	cheese	26	2		54	1034	SRR12641510	x	SAMN16094560	Illumina HiSeq 2500
ESE00246	UBOCC-A-113054	Cheese		cheese			Penicillium camemberti var. camemberti	cam	cheese	21	2		76	1236	SRR12641504	x	SAMN16094566	Illumina HiSeq 2500
ESE00247	UBOCC-A-113056	Cheese		cheese			Penicillium camemberti var. camemberti	cam	cheese	21	2		62	998	SRR12641503	x	SAMN16094567	Illumina HiSeq 2500
ESE00061	LCP06699	Animal feed nuts		non cheese	UK		Penicillium camemberti var. camemberti	cam	contaminant	21	2		106	1519	SRR12641517	x	SAMN16094554	Illumina HiSeq 2500
ESE00203	LCP04810	Bresse blue	raw cow milk	cheese			Penicillium camemberti var. camemberti	cam	cheese	21	2		64	950	SRR12641532	x	SAMN16094540	Illumina HiSeq 2500
ESE00204	LCP00584	Camembert	cow milk	cheese			Penicillium camemberti var. camemberti	cam	cheese	20	2		66	956	SRR12641480	x	SAMN16094534	Illumina HiSeq 2500
ESE00205	LCP04258	Dried sauvage		non cheese	France (Haute Loire)		Penicillium camemberti var. camemberti	cam	meat	20	2		86	1100	SRR12641534	x	SAMN16094538	Illumina HiSeq 2500
ESE00206	LCP06093/FM013	Camembert	cow milk	cheese			Penicillium camemberti var. camemberti	cam	cheese	19					SRR12641536	x	SAMN16094528	PacBio RS II
ESE00219	LCP05527	Camembert	cow milk	cheese			Penicillium camemberti var. camemberti	cam	cheese	21	2		62	954	SRR12641527	x	SAMN16094545	Illumina HiSeq 2500
ESE00227	UBOCC-A-108096	Camembert	cow milk	cheese			Penicillium camemberti var. camemberti	cam	cheese	19	2		111	1301	SRR12641511	x	SAMN16094559	Illumina HiSeq 2500
ESE00389		Camembert	buffalo milk	cheese	France		Penicillium camemberti var. camemberti	cam	cheese	21	2		151	2377	SRR33454498	x	SAMN48361559	NextSeq 500
ESE00019		Sein de nounou	goat milk	cheese	France	2018	Penicillium camemberti var. caseifulvum	casei	cheese	27	2		70	1460	SRR12641498	x	PRJNA655754	Illumina HiSeq 2500
ESE00120		Rigotte de Condrieu	raw sheep milk	cheese	France	2018	Penicillium camemberti var. caseifulvum	casei	cheese	27	2		80	1539	SRR12641490	x	PRJNA655754	Illumina HiSeq 2500
ESE00214	LCP06622	Food waste (compost)		non cheese	Germany		Penicillium camemberti var. caseifulvum	casei	environment	21	2		104	1484	SRR12641519	x	SAMN16094552	Illumina HiSeq 2500
ESE00224	LCP01920	St Marcellin	raw cow milk	cheese	France (Caen)		Penicillium camemberti var. caseifulvum	casei	cheese	23	2		96	1103	SRR12641474	x	SAMN16094536	Illumina HiSeq 2500
ESE00226	LCP05630T	Danablu	raw cow milk	cheese	Denmark		Penicillium camemberti var. caseifulvum	casei	cheese	21	2		54	918	SRR12641513	x	SAMN16094531	Illumina HiSeq 2500
ESE00230		Tommette Brebis	sheep milk	cheese	France	2018	Penicillium camemberti var. caseifulvum	casei	cheese	27	2		310	4117	SRR33454480	x	SAMN48361562	Illumina HiSeq 2500
ESE00231		Tommette Brebis	sheep milk	cheese	France	2018	Penicillium camemberti var. caseifulvum	casei	cheese	26	2		204	2661	SRR33454479	x	SAMN48361563	NextSeq 500
ESE00978		Blue cheese	cow milk bio	cheese	Sweden		Penicillium camemberti var. caseifulvum	casei	cheese	25	2		105	1632	SRR33454478	x	SAMN48361564	Illumina NovaSeq 6000
ESE01261		Selles sur cher AOP	goat milk	cheese	France	2020	Penicillium camemberti var. caseifulvum	casei	cheese	23	2		77	1086	SRR33454477	x	SAMN48361565	Illumina NovaSeq 6000
ESE00059	LCP06697	Mummified bee larva		non cheese	Unknown		Penicillium fuscoglaucum	fusco	environment	20			1111	485	SRR12641524	x	SAMN16094530	Illumina HiSeq 2500
ESE00062	LCP06700	Man		non cheese	Netherlands		Penicillium fuscoglaucum	fusco	environment	13			624	699	SRR12641516	x	SAMN16094555	Illumina HiSeq 2500
ESE00079		Saint Nectaire farmhouse cheese	raw cow milk	cheese	France	2018	Penicillium fuscoglaucum	fusco	cheese	20			394	162	SRR33454474	x	SAMN48361568	Illumina NovaSeq 6000
ESE00090		Winnimere Bark-Wrapped Washed	winter raw cow milk	cheese	UK	2018	Penicillium fuscoglaucum	fusco	cheese	5		x	1648	411	SRR33514010	x	SAMN48211418	MinION
ESE00155		Dried sausage Lonzu		non cheese	France	2018	Penicillium fuscoglaucum	fusco	meat	10			717	722	SRR12641482	x	SAMN16094586	Illumina HiSeq 2500
ESE00159		Cantal yellow	cow milk	cheese	France	2018	Penicillium fuscoglaucum	fusco	cheese	19		x	2026	875	SRR33454496	x	SAMN48361569	NextSeq 500
ESE00199	LCP06623	Water		non cheese	Sweden	1996	Penicillium fuscoglaucum	fusco	environment	8		x	690	822	SRR12641518	x	SAMN16094553	Illumina HiSeq 2500
ESE00200	LCP06617	Betula root		non cheese	Denmark (Lyngby)	1983	Penicillium fuscoglaucum	fusco	environment	10		x	1109	272	SRR12641522	x	SAMN16094549	Illumina HiSeq 2500
ESE00208	LCP00218	Rubber		non cheese	Indochina		Penicillium fuscoglaucum	fusco	environment	14			411	446	SRR12641491	x	SAMN16094533	Illumina HiSeq 2500
ESE00209	LCP06615	Cichorium intybus		non cheese	Netherlands		Penicillium fuscoglaucum	fusco	environment	13		x	601	664	SRR12641523	x	SAMN16094548	Illumina HiSeq 2500
ESE00210	LCP05327	Yogurt		cheese	France		Penicillium fuscoglaucum	fusco	contaminant	8			422	440	SRR12641530	x	SAMN16094542	Illumina HiSeq 2500
ESE00212	LCP06621	Feta cheese	mix goat/sheep pasteurized	cheese	Denmark		Penicillium fuscoglaucum	fusco	contaminant	24		x	878	434	SRR12641520	x	SAMN16094551	Illumina HiSeq 2500
ESE00216	LCP04799	Walnut		non cheese	France (St Marcellin)		Penicillium fuscoglaucum	fusco	environment	6		x	596	552	SRR12641533	x	SAMN16094539	Illumina HiSeq 2500
ESE00218	LCP797	Washing water		non cheese			Penicillium fuscoglaucum	fusco	environment	19			523	492	SRR12641475	x	SAMN16094535	Illumina HiSeq 2500
ESE00220	LCP05471	Inner fridge		non cheese	France		Penicillium fuscoglaucum	fusco	environment	21			411	392	SRR12641529	x	SAMN16094543	Illumina HiSeq 2500
ESE00221	LCP03239	Wood		non cheese	Unknown		Penicillium fuscoglaucum	fusco	environment	23		x	664	290	SRR12641473	x	SAMN16094537	Illumina HiSeq 2500
ESE00232		Saint Nectaire	cow milk	cheese	France	2018	Penicillium fuscoglaucum	fusco	cheese	23			2085	959	SRR33454495	x	SAMN48361570	NextSeq 500
ESE00266	PN0144	Cheese		cheese			Penicillium fuscoglaucum	fusco	cheese	20		x	4864	2181	SRR33454490	x	SAMN48361575	Illumina HiSeq 4000
ESE00957		Cheddar	raw cow milk	cheese	UK	2019	Penicillium fuscoglaucum	fusco	cheese	14			723	799	SRR33454494	x	SAMN48361571	Illumina NovaSeq 6000
ESE00958		Cheddar	raw cow milk	cheese	UK	2019	Penicillium fuscoglaucum	fusco	cheese	14			1131	1378	SRR33454493	x	SAMN48361572	Illumina NovaSeq 6000
ESE00961		Grotter the barn calitri cheese		non cheese	Italy	2019	Penicillium fuscoglaucum	fusco	cheese	19			958	1270	SRR33454492	x	SAMN48361573	Illumina NovaSeq 6000
ESE01661		Goat	raw goat milk	cheese	France	2025	Penicillium fuscoglaucum	fusco	cheese	5			1983	536	SRR33454491	x	SAMN48361574	Illumina NovaSeq 6000
